# A multi-omics analysis of glioma chemoresistance using a hybrid microphysiological model of glioblastoma

**DOI:** 10.1101/2022.10.29.514383

**Authors:** Shahla Shojaei, João Basso, Meitham Amereh, Javad Alizadeh, Tania Dehesh, Simone De Silva Rosa, Courtney Clark, Misha Hassan, Mateuz Tomczyk, Laura Cole, Grant Hatch, Vern Dolinsky, Chris Pasco, David Schibli, Sanjiv Dhingra, Abhay Srivastava, Amir Ravandi, Rui Vitorino, Saeid Ghavami, Mohsen Akbari

**Affiliations:** Department of Mechanical Engineering, University of Victoria, Victoria, BC, Canada; Department of Human Anatomy and Cell Sciences, University of Manitoba, Winnipeg, MB, Canada; Faculty of Pharmacy, University of Coimbra, Coimbra, Portugal; Coimbra Chemistry Centre, Department of Chemistry, University of Coimbra, Coimbra, Portugal; Department of Biostatistics and Epidemiology, School of Public Health, Kerman University of Medical Sciences, Kerman, Iran; Department of Pharmacology and Therapeutics, University of Manitoba, Winnipeg, Canada; Department of Physiology and Pathophysiology, University of Manitoba, Winnipeg, Manitoba, Canada; University of Victoria-Genome BC Proteomics Centre, Victoria, BC, Canada; Physiology and Pathophysiology, University of Manitoba, St. Boniface Hospital Research Center, Winnipeg, Canada; iBiMED-Department of Medical Sciences, University of Aveiro, Aveiro, Portugal; UnIC, Department of Surgery and Physiology, Faculty of Medicine, University of Porto, Porto, Portugal; QOPNA & LAQV-REQUIMTE, Chemistry Department, University of Aveiro, Aveiro, Portugal; Research Institute of Oncology and Hematology, Cancer Care Manitoba, University of Manitoba, Winnipeg, MB, Canada; Faculty of Medicine in Zabrze, University of Technology in Katowice, Academia of Silesia, 41-800 Zabrze, Poland; Centre for Advanced Materials and Related Technologies, University of Victoria, Victoria, BC, Canada; Terasaki Institute for Biomedical Innovation, Los Angeles, United States; School of Biomedical Engineering, University of British Columbia, Vancouver, BC, Canada; Biotechnology Center, Silesian University of Technology, Akademicka 2A, 44-100, Gliwice, Poland

## Abstract

Chemoresistance is a major clinical challenge in the management of glioblastoma (GBM) Temozolomide (TMZ) is the chemotherapeutic drug of choice for GBM; however, the therapeutic effect of TMZ is limited due to the development of resistance. Recapitulating GBM chemoresistance in a controlled environment is thus essential in understanding the mechanism of chemoresistance. Herein, we present a hybrid microphysiological model of chemoresistant GBM-on-a-chip (HGoC) by directly co-culturing TMZ-resistant GBM spheroids with healthy neurons to mimic the microenvironment of both the tumor and the surrounding healthy tissue. We characterized the model with proteomics, lipidomics, and secretome assays. The results showed that our artificial model recapitulated the molecular signatures of recurrent GBM in humans. Both showed alterations in vesicular transport and cholesterol pathways, mitotic quiescence, and a switch in metabolism to oxidative phosphorylation associated with a transition from mesenchymal to amoeboid. This is the first report to unravel the interplay of all these molecular changes as a mechanism of chemoresistance in glioblastoma. Moreover, we have shown that the acquisition of resistance increases invasiveness and the presence of neurons decreases this property.
