## Supplementary Table 4. for "A multi-omics analysis of glioma chemoresistance using a hybrid microphysiological model of glioblastoma": Supplementary table 4..xlsx

### Sheet: Lipid abbreviations
Table S1: Abbreviations for lipids Class	Abbreviation
Dihydroceramide	dhCer
Ceramide	Cer
Monohexosylceramide	HexCer
Dihexosylceramide	Hex2Cer
Trihexosylcermide	Hex3Cer
GM3 ganglioside	GM3
Sphingomyelin	SM
Phosphatidylcholine	PC
Oxidized phospholipids	OxPL
Alkylphosphatidylcholine	PC(O)
Phosphatidylcholine plasmalogen	PC(P)
Lysophosphatidylcholine	LPC
Lysoalkylphosphatidylcholine	LPC(O)
Phosphatidylethanolamine	PE
Alkylphosphatidylethanolamine	PE(O)
Phosphatidylethanolamine plasmalogen	PE(P)
Lysophosphatidylethanolamine	LPE
Phosphatidylinositol	PI
Phosphatidylserine	PS
Phosphatidylglycerol	PG
Cholesterol ester	CE
Diacylglycerol	DG
Triacylglycerol	TG
Fatty acids	FA
1-palmitoyl-2- (5-oxovaleroyl)-sn-glycero-3-phosphocholine	POVPC
1-palmitoyl-2-(9-oxo)nonanoyl-sn-glycero-3-phosphocholine	PONPC
1-palmitoyl-2-glutaroyl-sn-glycero-3-phosphocholine	PGPC
1-Palmitoyl-2-azelaoyl-sn-glycero-3-phosphocholine	PAzPC

### Sheet: LC-MS conditions
Table S2: LC/MS conditions for lipid identification in human plasma (Related to STAR methods)
Sl.No	Compound	Isotope	Q1	Q3	RT	DP	EP	CE	CXP	CF
1	IS dhCer 8:0	[M+H]+	428.6	284.4	6.47	120	10	30	11	-
2	IS Cer 17:0	[M+H]+	552.4	264.4	7.66	135	10	35	11	-
3	IS MHC 16:0 (d3)	[M+H]+	703.9	264.4	6.99	100	10	50	11	-
4	IS DHC 16:0 (d3)	[M+H]+	865.8	264.4	6.74	125	10	60	11	-
5	IS THC 17:0	[M+H]+	1038.7	264.4	6.69	105	10	60	11	-
6	IS SM 12:0	[M+1+H]+	648.5	185.3	5.8	100	10	35	11	-
7	IS SM 12:0	[M+2+H]+	649.5	186.3	5.8	100	10	35	11	-
8	IS SM 12:0	[M+H]+	647.5	184.3	5.8	100	10	22	11	-
9	IS PC 9:0-9:0	[M+H]+	538.6	184.3	4.64	100	10	22	11	-
10	IS PC 13:0-13:0	[M+1+H]+	651.5	185.3	6.43	100	10	35	11	-
11	IS PC 13:0-13:0	[M+2+H]+	652.5	186.3	6.43	100	10	35	11	-
12	IS PC 13:0-13:0	[M+H]+	650.5	184.3	6.43	100	10	22	11	-
13	IS LPC 13:0	[M+1+H]+	455.3	185.3	3.9	100	10	35	11	-
14	IS LPC 13:0	[M+H]+	454.3	184.3	3.9	100	10	53	11	-
15	IS PE 17:0_17:0	[M+H]+	720.6	579.5	7.38	100	10	30	11	-
16	IS LPE 14:0	[M+H]+	426.5	285.5	4.1	100	10	22	11	-
17	IS PS 17:0-17:0	[M+1+H]+	765.4	580.8	6.62	105	10	28	11	-
18	IS PS 17:0_17:0	[M+H]+	764.4	579.8	6.62	105	10	28	11	-
19	IS PG 17:0_17:0	[M+1+NH4]+	769.8	580.7	6.76	80	10	30	11	-
20	IS PG 17:0_17:0	[M+NH4]+	768.8	579.7	6.76	80	10	30	11	-
21	IS CE 18:0 (d6 +1)	[M+1+NH4]+	677.7	376.5	9.46	52	10	22	11	-
22	IS CE 18:0 (d6 +2)	[M+2+NH4]+	678.7	377.3	9.46	52	10	22	11	-
23	IS CE 18:0 (d6)	[M+NH4]+	676.7	375.4	9.46	52	10	22	11	-
24	IS C14 AcylCarnitine (d3)	[M+H]+	375.6	85	4.26	130	10	55	11	-
25	IS C3 AcylCarnitine (d5)	[M+H]+	223.2	85	0.39	130	10	55	11	-
26	IS DG 15:0_15:0	[M+NH4]+	558.5	299.3	2.33	50	10	22	11	-
27	IS TG 17:0_17:0_17:0	[M+NH4]+	866.8	579.5	6.5	100	10	55	11	-
28	IS TG 17:0_17:0_17:0	[M+1+NH4]+	867.8	580.5	6.5	100	10	55	11	-
29	IS PC 9:0	[M-CH3]-	522.3	522.3	4.45	-140	10	-8	-7	-
30	IS PC 9:0*	[M-CH3]-	522.4	522.4	4.45	-140	10	25	-7	-
31	IS FA 15:0 (d3)	[M-H]-	243.8	243.8	5.78	-75	10	20	-7	-
32	IS FA 15:0* (d3)	[M-H]-	243.9	243.9	5.78	-75	10	25	-7	-

### Sheet: Lipid solvents and standards
Table 3. Lipid solvents and standards
Solvents	Company	Country
Tetrahydrofuran methanol (Optima LC/MS grade)	Fisher Chemical	Mississauga, ON
Ammonium formate (Analitical grade)	Sigma-Aldrich	St Louis, MO, USA
1-butanol (Analitical grade)	Sigma-Aldrich	St Louis, MO, USA
Chloroform (Analitical grade)	Millipore Sigma	Oakville, ON
Lipid internal standards (ISTD)
dihydroceramide (dhCer 8:0)	Avanti Polar Lipids	Alabaster, AL, USA
ceramide (Cer 17:0)	Avanti Polar Lipids	Alabaster, AL, USA
sphingomyelin (SM 12:0)	Avanti Polar Lipids	Alabaster, AL, USA
lysophosphatidylcholine (LPC 13:0)	Avanti Polar Lipids	Alabaster, AL, USA
phosphatidylcholine (PC 13:0_13:0)	Avanti Polar Lipids	Alabaster, AL, USA
oxidised phospholipids (PC 9:0_9:0)	Avanti Polar Lipids	Alabaster, AL, USA
lysophosphatidylethanolamine (LPE 14:0)	Avanti Polar Lipids	Alabaster, AL, USA
phosphatidylethanolamine (PE 17:0_17:0)	Avanti Polar Lipids	Alabaster, AL, USA
phosphatidylglycerol (PG 17:0_17:0)	Avanti Polar Lipids	Alabaster, AL, USA
phosphatidylserine (PS 17:0_17:0)	Avanti Polar Lipids	Alabaster, AL, USA
Acylcarnitine (Acylcarnitine 3:0 (d5), Acylcarnitine 14:0 (d3))	CDN Isotopes	Pointe-Claire, QC
cholesteryl ester (CE 18:0 (d6))	CDN Isotopes	Pointe-Claire, QC
fatty acid (FA 15:0 (d3))	CDN Isotopes	Pointe-Claire, QC
Diacylglycerol (DG 15:0_15:0)	LGC Standards	Manchester, NH, USA
Monohexosylceramide (HexCer 16:0 (d3))	MJS BioLynx	Brockville, ON
dihexosylceramide (Hex2Cer 16:0 (d3))	MJS BioLynx	Brockville, ON
trihexosylceramide (Hex3Cer 17:0)	MJS BioLynx	Brockville, ON
Triacylglycerol (TG 17:0_17:0_17:0)	Sigma-Aldrich	St Louis, MO, USA
1-palmitoyl-2- (5-oxovaleroyl)-sn-glycero-3-phosphocholine (POVPC)	Avanti Polar Lipids	Alabaster, AL, USA
1-palmitoyl-2-(9-oxo)nonanoyl-sn-glycero-3-phosphocholine (PONPC)	Avanti Polar Lipids	Alabaster, AL, USA
1-palmitoyl-2-glutaroyl-sn-glycero-3-phosphocholine (PGPC)	Avanti Polar Lipids	Alabaster, AL, USA
1-Palmitoyl-2-azelaoyl-sn-glycero-3-phosphocholine (PAzPC)	Avanti Polar Lipids	Alabaster, AL, USA
1-(palmitoyl)-2-(5-keto-6-octene-dioyl)-3-phosphocholine (KOdiAPC)	Cayman Chemicals	Ann Arbor, MI, USA
1-palmitoyl-2-(4-keto-dodec-3-ene-dioyl)-sn-glycero-3-phosphocholine (KDdiAPC)	Cayman Chemicals	Ann Arbor, MI, USA
Cholesteryl ester (CE) synthetic standards	Nu-Chek-Prep	Elysian, MN, USA
fatty acid (FA) synthetic standards	Nu-Chek-Prep	Elysian, MN, USA
