## Supplementary Table 3. for "A multi-omics analysis of glioma chemoresistance using a hybrid microphysiological model of glioblastoma": Supplementary Table 3..xlsx

### Sheet: UP nodes GOBP 2DR vs 2DNR
Pathway	Total	Expected	Hits	P.Value	FDR
Golgi vesicle transport	206	5.09	32	6.32e-17	5.18e-14
Establishment of vesicle localization	59	1.46	17	3.51e-14	1.44e-11
Vesicle localization	82	2.03	18	1.06e-12	2.9e-10
Establishment of organelle localization	125	3.09	21	3.39e-12	6.95e-10
Cellular membrane organization	471	11.6	37	4.76e-10	7.81e-08
Cellular respiration	236	5.83	25	9.03e-10	1.23e-07
Organelle localization	189	4.67	22	1.61e-09	1.89e-07
Intracellular transport	1510	37.3	74	4.89e-09	5.01e-07
ER to Golgi vesicle_mediated transport	62	1.53	12	3.05e-08	2.78e-06
Aerobic respiration	61	1.51	11	2.48e-07	2.03e-05
Cellular amino acid metabolic process	670	16.6	39	5.8e-07	3.97e-05
Intracellular protein transport	793	19.6	43	9.93e-07	5.82e-05
Energy derivation by oxidation of organic compounds	437	10.8	29	1.38e-06	7.55e-05
Translation	698	17.2	39	1.6e-06	8.21e-05
TRNA metabolic process	173	4.27	16	6.12e-06	0.000295
Protein N_linked glycosylation	119	2.94	13	7.56e-06	0.00033
Mitochondrion organization	306	7.56	22	7.66e-06	0.00033
Mitochondrial transport	159	3.93	15	9.38e-06	0.000385
Vesicle_mediated transport	1110	27.4	51	1.15e-05	0.000449
Establishment of localization in cell	2320	57.3	88	1.42e-05	0.00053
Post_Golgi vesicle_mediated transport	79	1.95	10	2.36e-05	0.000843
Organic acid metabolic process	1430	35.3	60	2.73e-05	0.000932
Protein transport	1400	34.6	59	3.01e-05	0.000988
Generation of precursor metabolites and energy	603	14.9	32	4.01e-05	0.00126
Viral reproduction	803	19.8	39	4.14e-05	0.00126
Establishment of protein localization	1460	35.9	60	4.71e-05	0.00138
Interaction with host	426	10.5	25	5.9e-05	0.00167
Viral reproductive process	597	14.7	31	7.95e-05	0.00217
Intra_Golgi vesicle_mediated transport	32	0.791	6	0.000115	0.00303
Protein localization	1850	45.6	70	0.000145	0.00372
Cellular localization	2650	65.5	93	0.000168	0.00417
Macromolecule localization	2240	55.4	81	0.000193	0.00466
Protein oligomerization	357	8.82	21	0.000223	0.00522
MRNA metabolic process	817	20.2	36	0.000543	0.0124
Cellular catabolic process	2140	53	76	0.000581	0.0129
Fatty acid beta_oxidation	80	1.98	8	0.00079	0.0171
S phase of mitotic cell cycle	144	3.56	11	0.000896	0.0188
Protein folding	241	5.95	15	0.000983	0.0201
Post_translational protein modification	196	4.84	13	0.00119	0.0238
S phase	153	3.78	11	0.00147	0.0287
ER_nucleus signaling pathway	111	2.74	9	0.00171	0.0327
Protein targeting to mitochondrion	71	1.75	7	0.00181	0.0338
Endoplasmic reticulum unfolded protein response	93	2.3	8	0.00211	0.0384
DNA damage response, signal transduction by p53 class mediator	117	2.89	9	0.00246	0.0439
DNA damage checkpoint	143	3.53	10	0.00292	0.0509
Glucosamine metabolic process	4	0.0988	2	0.00353	0.0604
Cellular macromolecule catabolic process	849	21	34	0.00374	0.0626
Mitotic cell cycle checkpoint	149	3.68	10	0.00392	0.0643
DNA integrity checkpoint	152	3.76	10	0.00451	0.0717
Protein polyubiquitination	177	4.37	11	0.00456	0.0717
Protein complex assembly	861	21.3	34	0.00464	0.0717
Signal transduction in response to DNA damage	129	3.19	9	0.00472	0.0717
G1/S transition of mitotic cell cycle	209	5.16	12	0.00585	0.0872
Viral genome replication	67	1.66	6	0.00613	0.0898
Catabolic process	2560	63.3	82	0.00655	0.0942
Cellular amino acid catabolic process	166	4.1	10	0.00827	0.117
Cell cycle checkpoint	281	6.94	14	0.0103	0.142
Glutamine family amino acid metabolic process	75	1.85	6	0.0105	0.142
Protein homooligomerization	226	5.58	12	0.0106	0.142
Regulation of viral reproduction	122	3.01	8	0.0108	0.143
Cytoskeleton_dependent intracellular transport	76	1.88	6	0.0112	0.145
Macromolecular complex assembly	1120	27.7	40	0.012	0.153
Positive regulation of translation	56	1.38	5	0.0122	0.154
Fatty acid oxidation	125	3.09	8	0.0124	0.154
RNA splicing, via transesterification reactions	321	7.93	15	0.0139	0.17
Apoptotic mitochondrial changes	83	2.05	6	0.0167	0.202
Protein tetramerization	84	2.08	6	0.0177	0.21
Cellular protein catabolic process	518	12.8	21	0.0183	0.214
Intrinsic apoptotic signaling pathway	135	3.34	8	0.0189	0.218
Amyloid precursor protein metabolic process	24	0.593	3	0.0206	0.235
Response to oxidative stress	279	6.89	13	0.0216	0.242
Interphase of mitotic cell cycle	435	10.7	18	0.0231	0.256
Macromolecule catabolic process	1070	26.5	37	0.0239	0.257
Macromolecule catabolic process	1070	26.5	37	0.0239	0.257
Interphase	443	10.9	18	0.0271	0.288
Mitochondrial membrane organization	47	1.16	4	0.0284	0.298
RNA splicing	478	11.8	19	0.0287	0.298
Apoptotic signaling pathway	261	6.45	12	0.0291	0.299
Protein export from nucleus	48	1.19	4	0.0304	0.308
DNA catabolic process	72	1.78	5	0.0326	0.322
MRNA processing	551	13.6	21	0.033	0.322
Coenzyme metabolic process	266	6.57	12	0.033	0.322
RNA processing	890	22	31	0.0336	0.324
Amine metabolic process	268	6.62	12	0.0347	0.331
Cofactor metabolic process	331	8.18	14	0.036	0.339
Cell cycle arrest	428	10.6	17	0.0374	0.342
Viral infectious cycle	241	5.95	11	0.0374	0.342
Transition metal ion transport	100	2.47	6	0.0375	0.342
Cofactor biosynthetic process	185	4.57	9	0.0405	0.365
Defense response to virus	215	5.31	10	0.0413	0.368
Negative regulation of binding	78	1.93	5	0.0437	0.382
Exocytosis	309	7.63	13	0.0438	0.382
Protein catabolic process	644	15.9	23	0.0492	0.424

### Sheet: Down nodes GOBP 2DR vs 2DNR
Pathway	Total	Expected	Hits	P.Value	FDR
Translational initiation	205	2.63	21	1.77e-13	5.17e-11
Cellular protein complex disassembly	160	2.05	19	1.83e-13	5.17e-11
Cellular component disassembly	310	3.97	25	1.89e-13	5.17e-11
Macromolecular complex disassembly	189	2.42	20	3.74e-13	6.59e-11
Protein complex disassembly	167	2.14	19	4.02e-13	6.59e-11
Protein targeting to membrane	158	2.02	17	1.82e-11	2.48e-09
RNA catabolic process	256	3.28	19	7.35e-10	8.61e-08
Protein targeting	545	6.98	27	1.51e-09	1.55e-07
Translation	698	8.94	30	4.75e-09	4.33e-07
Intracellular protein transport	793	10.2	32	6.26e-09	5.14e-07
Viral reproductive process	597	7.65	26	4.4e-08	3.28e-06
Viral infectious cycle	241	3.09	16	8.24e-08	5.23e-06
Cytoskeleton organization	980	12.6	34	8.29e-08	5.23e-06
Actin filament_based process	577	7.39	25	9.07e-08	5.31e-06
Cellular nitrogen compound catabolic process	986	12.6	33	3.05e-07	1.67e-05
Actin filament organization	250	3.2	15	7.78e-07	3.99e-05
Viral reproduction	803	10.3	28	1.24e-06	5.96e-05
Actin cytoskeleton organization	502	6.43	21	1.86e-06	8.07e-05
DNA replication initiation	30	0.384	6	1.87e-06	8.07e-05
Organelle organization	2820	36.1	60	1.86e-05	0.000762
Negative regulation of cellular component organization	370	4.74	16	2.23e-05	0.000872
DNA_dependent DNA replication	121	1.55	9	2.51e-05	0.000936
Establishment or maintenance of cell polarity	123	1.58	9	2.86e-05	0.001
Cellular macromolecule catabolic process	849	10.9	26	3.06e-05	0.001
Negative regulation of translation	70	0.897	7	3.06e-05	0.001
Regulation of translation	228	2.92	12	3.77e-05	0.0011
Macromolecule catabolic process	1070	13.7	30	3.82e-05	0.0011
Macromolecule catabolic process	1070	13.7	30	3.82e-05	0.0011
DNA replication	346	4.43	15	3.95e-05	0.0011
Catabolic process	2560	32.8	55	4.03e-05	0.0011
Protein localization	1850	23.7	43	5.87e-05	0.00155
Intracellular transport	1510	19.3	37	7.55e-05	0.00194
Establishment of protein localization	1460	18.6	36	8.02e-05	0.00199
Protein transport	1400	17.9	35	8.47e-05	0.00204
Neuron projection development	816	10.5	24	0.000119	0.00278
Axonogenesis	578	7.4	19	0.000158	0.00354
Regulation of cytoskeleton organization	306	3.92	13	0.00016	0.00354
Regulation of organelle organization	589	7.54	19	0.000201	0.00435
Establishment of localization in cell	2320	29.7	48	0.000353	0.00742
Cell morphogenesis involved in differentiation	827	10.6	23	0.000372	0.00763
Cellular catabolic process	2140	27.5	45	0.000431	0.00823
Regulation of cellular component organization	1520	19.5	35	0.000432	0.00823
Neuron development	945	12.1	25	0.000432	0.00823
Regulation of actin polymerization or depolymerization	107	1.37	7	0.000448	0.00834
Regulation of actin filament length	108	1.38	7	0.000473	0.00863
Actin filament_based movement	78	0.999	6	0.000487	0.00867
S phase of mitotic cell cycle	144	1.84	8	0.000532	0.00928
Actin filament bundle assembly	83	1.06	6	0.000678	0.0116
Cellular localization	2650	34	52	0.000707	0.0118
Protein tetramerization	84	1.08	6	0.000723	0.0119
Glucose catabolic process	117	1.5	7	0.000765	0.0123
S phase	153	1.96	8	0.000793	0.0125
Regulation of cellular component size	192	2.46	9	0.000827	0.0128
Regulation of translational initiation	61	0.781	5	0.00109	0.0165
G1/S transition of mitotic cell cycle	209	2.68	9	0.0015	0.0223
Protein complex assembly	861	11	22	0.00152	0.0223
Mitotic spindle organization	40	0.512	4	0.00166	0.0239
MRNA metabolic process	817	10.5	21	0.00182	0.0255
Actin polymerization or depolymerization	136	1.74	7	0.00184	0.0255
Maintenance of protein location in cell	101	1.29	6	0.00189	0.0258
Cellular component assembly	1790	22.9	37	0.00202	0.0272
Macromolecular complex assembly	1120	14.4	26	0.00227	0.0301
Actin filament polymerization	107	1.37	6	0.00252	0.0329
Carbohydrate catabolic process	184	2.36	8	0.00256	0.0329
Mitotic cell cycle	968	12.4	23	0.00302	0.0381
Maintenance of location in cell	112	1.43	6	0.00317	0.0394
Cellular component disassembly involved in execution phase of apoptosis	78	0.999	5	0.00324	0.0396
Macromolecule localization	2240	28.7	43	0.00357	0.043
Regulation of protein polymerization	115	1.47	6	0.00361	0.043
Maintenance of protein location	116	1.49	6	0.00377	0.0442
Interphase of mitotic cell cycle	435	5.57	13	0.00401	0.0463
Interphase	443	5.67	13	0.00466	0.0531
Axon guidance	394	5.05	12	0.00485	0.0545
Cell cycle phase	1070	13.7	24	0.00525	0.0582
Establishment of organelle localization	125	1.6	6	0.00543	0.0594
Multi_organism process	1710	21.9	34	0.00571	0.0611
Protein polymerization	167	2.14	7	0.00573	0.0611
Protein oligomerization	357	4.57	11	0.00634	0.0666
Spindle organization	92	1.18	5	0.00654	0.0679
Negative regulation of cellular protein metabolic process	463	5.93	13	0.00669	0.0686
Microtubule_based movement	179	2.29	7	0.00828	0.0838
Neuron differentiation	1190	15.2	25	0.00916	0.0916
Negative regulation of protein metabolic process	540	6.92	14	0.00971	0.096
Response to oxidative stress	279	3.57	9	0.00988	0.0965
Cell_cell junction organization	186	2.38	7	0.0101	0.0975
Regulation of DNA metabolic process	235	3.01	8	0.0109	0.104
Microtubule cytoskeleton organization	337	4.32	10	0.0116	0.11
Cellular modified amino acid metabolic process	241	3.09	8	0.0125	0.116
Peptide metabolic process	108	1.38	5	0.0126	0.116
Cellular protein complex assembly	343	4.39	10	0.013	0.118
Positive regulation of cellular component organization	560	7.17	14	0.013	0.118
NLS_bearing substrate import into nucleus	14	0.179	2	0.0134	0.12
Regulation of DNA replication	110	1.41	5	0.0136	0.12
Energy reserve metabolic process	199	2.55	7	0.0142	0.124
DNA recombination	247	3.16	8	0.0143	0.124
Microtubule_based process	516	6.61	13	0.0156	0.133
Cytoskeleton_dependent intracellular transport	76	0.973	4	0.0163	0.138
Cell development	1840	23.6	34	0.0175	0.146
Cellular membrane organization	471	6.03	12	0.0183	0.151
Focal adhesion assembly	44	0.564	3	0.0186	0.153
Negative regulation of cytoskeleton organization	80	1.02	4	0.0194	0.157
Epidermal growth factor receptor signaling pathway	167	2.14	6	0.0206	0.166
Coenzyme metabolic process	266	3.41	8	0.0214	0.17
Protein import	272	3.48	8	0.024	0.189
Cellular amino acid metabolic process	670	8.58	15	0.0254	0.197
Cellular amino acid metabolic process	670	8.58	15	0.0254	0.197
Nucleotide metabolic process	1040	13.4	21	0.026	0.199
Protein homooligomerization	226	2.89	7	0.0265	0.201
Generation of neurons	1300	16.7	25	0.0268	0.202
Protein import into nucleus	228	2.92	7	0.0276	0.203
Regulation of neurogenesis	444	5.69	11	0.0279	0.203
Nucleocytoplasmic transport	388	4.97	10	0.0279	0.203
Cell projection assembly	229	2.93	7	0.0282	0.203
DNA metabolic process	1240	15.9	24	0.0282	0.203
Nuclear transport	392	5.02	10	0.0297	0.211
Nuclear import	232	2.97	7	0.0299	0.212
Reproduction	1860	23.8	33	0.0305	0.214
Neurogenesis	1390	17.8	26	0.0318	0.221
Glucose metabolic process	290	3.71	8	0.0334	0.23
Organelle localization	189	2.42	6	0.0349	0.238

### Sheet: UP nodes GOBP 3DR vs 3DNR
Pathway	Total	Expected	Hits	P.Value	FDR
Cellular respiration	236	3.04	37	7.66e-30	6.28e-27
Energy derivation by oxidation of organic compounds	437	5.63	39	3.86e-22	1.58e-19
Aerobic respiration	61	0.786	18	3.31e-20	9.04e-18
Generation of precursor metabolites and energy	603	7.77	39	3.25e-17	6.67e-15
Mitochondrion organization	306	3.94	20	2.6e-09	3.91e-07
Carboxylic acid metabolic process	1270	16.4	43	2.86e-09	3.91e-07
Mitochondrial transport	159	2.05	14	1.73e-08	2.03e-06
Organic acid metabolic process	1430	18.4	43	8.22e-08	8.43e-06
Cellular membrane organization	471	6.07	22	1.76e-07	1.6e-05
Establishment of vesicle localization	59	0.76	8	8.22e-07	6.74e-05
Golgi vesicle transport	206	2.65	13	2.64e-06	0.000197
Cofactor metabolic process	331	4.26	16	5.99e-06	0.000409
Vesicle localization	82	1.06	8	1.03e-05	0.000648
Protein complex assembly	861	11.1	27	1.53e-05	0.000818
Protein oligomerization	357	4.6	16	1.54e-05	0.000818
Intracellular transport	1510	19.4	39	1.6e-05	0.000818
Establishment of organelle localization	125	1.61	9	3.4e-05	0.00164
Coenzyme metabolic process	266	3.43	13	4.1e-05	0.00187
Cellular amino acid metabolic process	670	8.63	22	5.16e-05	0.00212
Cellular amino acid metabolic process	670	8.63	22	5.16e-05	0.00212
Protein folding	241	3.1	12	6.81e-05	0.00266
TRNA metabolic process	173	2.23	10	8.15e-05	0.00298
Intracellular protein transport	793	10.2	24	8.35e-05	0.00298
Cellular amino acid catabolic process	166	2.14	9	0.000299	0.00987
Protein targeting to mitochondrion	71	0.914	6	0.000301	0.00987
Macromolecular complex assembly	1120	14.4	28	0.000534	0.0168
Fatty acid beta_oxidation	80	1.03	6	0.000574	0.0174
Intra_Golgi vesicle_mediated transport	32	0.412	4	0.000722	0.0211
Organelle localization	189	2.43	9	0.000769	0.0217
Response to oxidative stress	279	3.59	11	0.000991	0.0271
Protein transport	1400	18	31	0.00192	0.0507
Protein homooligomerization	226	2.91	9	0.00265	0.0678
Mitochondrial membrane organization	47	0.605	4	0.00308	0.0766
Establishment of protein localization	1460	18.7	31	0.00342	0.0825
Interaction with host	426	5.49	13	0.00352	0.0825
Protein localization	1850	23.8	37	0.00386	0.0879
Fatty acid metabolic process	397	5.11	12	0.00537	0.119
Fatty acid oxidation	125	1.61	6	0.00557	0.12
Apoptotic signaling pathway	261	3.36	9	0.00676	0.142
Establishment of localization in cell	2320	29.9	43	0.00723	0.148
ER to Golgi vesicle_mediated transport	62	0.798	4	0.00831	0.166
Translation	698	8.99	17	0.00875	0.171
Cellular homeostasis	883	11.4	20	0.00991	0.189
Homeostatic process	1510	19.4	30	0.0102	0.19
Cellular lipid catabolic process	188	2.42	7	0.011	0.198
Macromolecule localization	2240	28.9	41	0.0112	0.198
Cellular localization	2650	34.2	47	0.0113	0.198
Peptide metabolic process	108	1.39	5	0.0129	0.216
Glucose metabolic process	290	3.73	9	0.0129	0.216
Regulation of lipid metabolic process	246	3.17	8	0.0144	0.229
Negative regulation of apoptotic process	679	8.74	16	0.0145	0.229
Negative regulation of apoptotic process	679	8.74	16	0.0145	0.229
Monocarboxylic acid metabolic process	567	7.3	14	0.015	0.233
Cation homeostasis	514	6.62	13	0.0157	0.236
Vesicle_mediated transport	1110	14.3	23	0.0158	0.236
Chemical homeostasis	1050	13.6	22	0.0168	0.242
Negative regulation of programmed cell death	691	8.9	16	0.0168	0.242
Ion homeostasis	818	10.5	18	0.0185	0.258
Protein N_linked glycosylation	119	1.53	5	0.0189	0.258
Regulation of endothelial cell proliferation	79	1.02	4	0.0189	0.258
Negative regulation of cell proliferation	585	7.53	14	0.0192	0.258
Apoptotic mitochondrial changes	83	1.07	4	0.0222	0.294
Protein tetramerization	84	1.08	4	0.0231	0.296
Cytokine_mediated signaling pathway	374	4.82	10	0.0231	0.296
Protein targeting	545	7.02	13	0.0241	0.305
Cellular cation homeostasis	433	5.58	11	0.0246	0.306
Response to toxin	130	1.67	5	0.0264	0.324
Intrinsic apoptotic signaling pathway	135	1.74	5	0.0304	0.367
Endothelial cell proliferation	92	1.18	4	0.031	0.368
Membrane fusion	93	1.2	4	0.0321	0.376
Cofactor biosynthetic process	185	2.38	6	0.0326	0.377
Cellular catabolic process	2140	27.6	37	0.0363	0.413
Amyloid precursor protein metabolic process	24	0.309	2	0.0378	0.425
Nucleotide biosynthetic process	352	4.53	9	0.0387	0.429
Monovalent inorganic cation transport	353	4.55	9	0.0393	0.43
Transition metal ion transport	100	1.29	4	0.0402	0.434
Nucleus organization	60	0.773	3	0.0421	0.444
Aging	197	2.54	6	0.0423	0.444
Lipid catabolic process	305	3.93	8	0.044	0.451
Lipid homeostasis	103	1.33	4	0.044	0.451
Viral reproductive process	597	7.69	13	0.0451	0.457
Carbohydrate biosynthetic process	203	2.61	6	0.0477	0.477

### Sheet: Down nodes GOBP 3DR vs 3DNR
Pathway	Total	Expected	Hits	P.Value	FDR
Cellular component disassembly	310	5.9	28	7.76e-12	6.36e-09
S phase of mitotic cell cycle	144	2.74	19	3.16e-11	1.29e-08
S phase	153	2.91	19	9.25e-11	2.53e-08
Actin filament_based process	577	11	36	3.21e-10	5.86e-08
Cytoskeleton organization	980	18.7	49	3.57e-10	5.86e-08
Actin filament organization	250	4.76	23	4.37e-10	5.97e-08
G1/S transition of mitotic cell cycle	209	3.98	20	3.17e-09	3.58e-07
Macromolecular complex disassembly	189	3.6	19	3.49e-09	3.58e-07
Interphase of mitotic cell cycle	435	8.28	29	4.44e-09	4.04e-07
Interphase	443	8.43	29	6.69e-09	5.02e-07
Viral reproduction	803	15.3	41	6.74e-09	5.02e-07
Regulation of actin polymerization or depolymerization	107	2.04	14	1.47e-08	1.01e-06
Regulation of actin filament length	108	2.06	14	1.66e-08	1.05e-06
Protein polymerization	167	3.18	17	1.97e-08	1.16e-06
Regulation of cytoskeleton organization	306	5.83	23	2.14e-08	1.17e-06
Actin cytoskeleton organization	502	9.56	30	2.89e-08	1.48e-06
Actin polymerization or depolymerization	136	2.59	15	4.69e-08	2.26e-06
Regulation of cellular component size	192	3.66	17	1.55e-07	7.05e-06
Regulation of protein polymerization	115	2.19	13	2.81e-07	1.21e-05
Viral reproductive process	597	11.4	31	3.9e-07	1.58e-05
Cellular protein complex disassembly	160	3.05	15	4.04e-07	1.58e-05
Macromolecular complex assembly	1120	21.4	46	5.43e-07	2.03e-05
Negative regulation of cellular component organization	370	7.04	23	6.6e-07	2.3e-05
Cellular protein complex assembly	343	6.53	22	6.89e-07	2.3e-05
Protein complex disassembly	167	3.18	15	7.02e-07	2.3e-05
Neuron projection development	816	15.5	37	7.78e-07	2.45e-05
Actin filament polymerization	107	2.04	12	8.84e-07	2.69e-05
Cellular component disassembly involved in execution phase of apoptosis	78	1.48	10	2.13e-06	6.13e-05
MRNA metabolic process	817	15.6	36	2.17e-06	6.13e-05
Mitotic cell cycle	968	18.4	40	2.75e-06	7.11e-05
Regulation of organelle organization	589	11.2	29	2.76e-06	7.11e-05
Protein complex assembly	861	16.4	37	2.77e-06	7.11e-05
Neuron development	945	18	39	3.84e-06	9.55e-05
Axonogenesis	578	11	28	5.63e-06	0.000136
Organelle organization	2820	53.6	84	6.53e-06	0.000153
Cellular component assembly	1790	34.1	60	6.81e-06	0.000155
Regulation of cellular component organization	1520	29	53	9.71e-06	0.000215
Cell cycle phase	1070	20.4	41	1.37e-05	0.000297
Glucose catabolic process	117	2.23	11	1.42e-05	0.000298
Actin filament_based movement	78	1.48	9	1.67e-05	0.000341
DNA replication initiation	30	0.571	6	1.82e-05	0.000362
Cell morphogenesis involved in differentiation	827	15.7	34	1.86e-05	0.000362
Negative regulation of cytoskeleton organization	80	1.52	9	2.05e-05	0.000391
Interaction with host	426	8.11	22	2.26e-05	0.000415
Establishment or maintenance of cell polarity	123	2.34	11	2.28e-05	0.000415
Cellular amino acid metabolic process	670	12.8	29	3.18e-05	0.000554
Cellular amino acid metabolic process	670	12.8	29	3.18e-05	0.000554
DNA replication	346	6.59	19	3.62e-05	0.000619
Carbohydrate catabolic process	184	3.5	13	5.16e-05	0.000863
Protein folding	241	4.59	15	6.01e-05	0.000985
Generation of neurons	1300	24.8	45	6.22e-05	0.001
Axon guidance	394	7.5	20	6.8e-05	0.00107
Negative regulation of cellular protein metabolic process	463	8.81	22	7.85e-05	0.00121
Negative regulation of protein metabolic process	540	10.3	24	0.000105	0.00159
Cell development	1840	35.1	57	0.000125	0.00186
Neuron differentiation	1190	22.6	41	0.000133	0.00195
Neurogenesis	1390	26.5	46	0.00014	0.00202
Protein polyubiquitination	177	3.37	12	0.000148	0.00209
Microtubule_based movement	179	3.41	12	0.000165	0.00229
Cell cycle process	1420	26.9	46	0.000208	0.00284
Cell cycle checkpoint	281	5.35	15	0.000326	0.00438
Microtubule_based process	516	9.82	22	0.000364	0.00481
DNA metabolic process	1240	23.7	41	0.000369	0.00481
Cellular macromolecule catabolic process	849	16.2	31	0.000375	0.00481
Intracellular protein transport	793	15.1	29	0.000569	0.00718
Macromolecule catabolic process	1070	20.4	36	0.000599	0.00733
Macromolecule catabolic process	1070	20.4	36	0.000599	0.00733
Amine metabolic process	268	5.1	14	0.000635	0.00765
Protein targeting	545	10.4	22	0.000757	0.009
Signal transduction in response to DNA damage	129	2.46	9	0.000806	0.00944
Cell_cell junction organization	186	3.54	11	0.000881	0.0102
Mitotic spindle organization	40	0.761	5	0.000919	0.0105
RNA splicing, via transesterification reactions	321	6.11	15	0.00128	0.0144
Protein catabolic process	644	12.3	24	0.00133	0.0147
Cell cycle	1860	35.4	53	0.00156	0.017
DNA damage response, signal transduction by p53 class mediator	117	2.23	8	0.00177	0.0191
Response to DNA damage stimulus	862	16.4	29	0.00205	0.0217
Microtubule cytoskeleton organization	337	6.42	15	0.00206	0.0217
Regulation of neurogenesis	444	8.45	18	0.00216	0.0221
DNA_dependent DNA replication	121	2.3	8	0.00219	0.0221
Mitotic cell cycle checkpoint	149	2.84	9	0.00221	0.0221
Cellular protein catabolic process	518	9.86	20	0.00221	0.0221
Protein localization	1850	35.2	52	0.00225	0.0223
Viral infectious cycle	241	4.59	12	0.00228	0.0223
Positive regulation of I_kappaB kinase/NF_kappaB cascade	150	2.86	9	0.00231	0.0223
Positive regulation of cellular component organization	560	10.7	21	0.00245	0.0233
Chromatin assembly or disassembly	152	2.89	9	0.00253	0.0238
DNA recombination	247	4.7	12	0.00279	0.026
Maintenance of protein location in cell	101	1.92	7	0.00315	0.0289
Nucleocytoplasmic transport	388	7.39	16	0.00318	0.0289
Catabolic process	2560	48.8	67	0.00321	0.029
Multi_organism process	1710	32.5	48	0.00348	0.0309
Nuclear transport	392	7.46	16	0.00351	0.0309
Glucose metabolic process	290	5.52	13	0.00378	0.033
Regulation of cell morphogenesis	325	6.19	14	0.00385	0.0332
Muscle cell differentiation	363	6.91	15	0.00415	0.0354
Coenzyme metabolic process	266	5.06	12	0.00505	0.0427
Response to steroid hormone stimulus	267	5.08	12	0.0052	0.0435
Chromatin remodeling	111	2.11	7	0.0053	0.0439
Maintenance of location in cell	112	2.13	7	0.00557	0.0453
Carbohydrate biosynthetic process	203	3.86	10	0.00558	0.0453
Blood coagulation	564	10.7	20	0.00572	0.046
Receptor_mediated endocytosis	142	2.7	8	0.00582	0.0461
Negative regulation of cellular metabolic process	1660	31.7	46	0.00584	0.0461
Protein transport	1400	26.7	40	0.00602	0.047
DNA damage checkpoint	143	2.72	8	0.00607	0.047
Coagulation	568	10.8	20	0.00617	0.0473
Hemostasis	570	10.9	20	0.00641	0.0486
Maintenance of protein location	116	2.21	7	0.00672	0.0506
Regulation of I_kappaB kinase/NF_kappaB cascade	210	4	10	0.00703	0.0524
Regulation of mitotic cell cycle	351	6.68	14	0.00748	0.0552
Wound healing	700	13.3	23	0.00775	0.0567
Cell cycle arrest	428	8.15	16	0.00801	0.0582
Spindle organization	92	1.75	6	0.0082	0.059
DNA integrity checkpoint	152	2.89	8	0.00866	0.0617
Cellular response to stress	1620	30.9	44	0.01	0.0709
RNA splicing	478	9.1	17	0.0102	0.0714
Establishment of localization in cell	2320	44.1	59	0.0103	0.0718
Negative regulation of cellular process	4110	78.2	96	0.0105	0.072
Negative regulation of translation	70	1.33	5	0.0107	0.072

### Sheet: UP nodes Reactome 3DR vs 3DNR
Pathway	Total	Expected	Hits	P.Value	FDR
The citric acid (TCA) cycle and respiratory electron transport	145	2.5	36	3.1e-33	4.34e-30
Citric acid cycle (TCA cycle)	26	0.448	15	9e-21	6.31e-18
Pyruvate metabolism and Citric Acid (TCA) cycle	49	0.844	17	1.26e-18	5.89e-16
Respiratory electron transport, ATP synthesis by chemiosmotic coupling, and heat production by uncoupling proteins.	101	1.74	21	1.16e-17	4.07e-15
Respiratory electron transport	82	1.41	17	1.98e-14	5.54e-12
Metabolism	1490	25.6	58	2.35e-11	5.49e-09
Mitochondrial Protein Import	59	1.02	12	2.16e-10	4.33e-08
Cytosolic tRNA aminoacylation	24	0.413	8	3.54e-09	6.21e-07
tRNA Aminoacylation	42	0.723	9	2.7e-08	4.2e-06
COPI Mediated Transport	10	0.172	5	3.27e-07	4.17e-05
Golgi to ER Retrograde Transport	10	0.172	5	3.27e-07	4.17e-05
Branched-chain amino acid catabolism	18	0.31	5	9.95e-06	0.00116
Beta oxidation of octanoyl-CoA to hexanoyl-CoA	5	0.0861	3	4.85e-05	0.00486
Beta oxidation of decanoyl-CoA to octanoyl-CoA-CoA	5	0.0861	3	4.85e-05	0.00486
Antigen Presentation: Folding, assembly and peptide loading of class I MHC	25	0.431	5	5.6e-05	0.00524
Formation of ATP by chemiosmotic coupling	16	0.276	4	0.00013	0.0114
Lysine catabolism	8	0.138	3	0.000262	0.0204
mitochondrial fatty acid beta-oxidation of saturated fatty acids	8	0.138	3	0.000262	0.0204
Endosomal/Vacuolar pathway	10	0.172	3	0.000547	0.0404
Calnexin/calreticulin cycle	11	0.189	3	0.000743	0.0521
Beta oxidation of butanoyl-CoA to acetyl-CoA	3	0.0517	2	0.000872	0.0582
N-glycan trimming in the ER and Calnexin/Calreticulin cycle	13	0.224	3	0.00126	0.0765
Regulation of pyruvate dehydrogenase (PDH) complex	13	0.224	3	0.00126	0.0765
Golgi Cisternae Pericentriolar Stack Reorganization	14	0.241	3	0.00158	0.0921
Mitochondrial Fatty Acid Beta-Oxidation	15	0.258	3	0.00195	0.109
Membrane Trafficking	203	3.5	10	0.0025	0.135
Beta oxidation of lauroyl-CoA to decanoyl-CoA-CoA	5	0.0861	2	0.00284	0.14
Beta oxidation of hexanoyl-CoA to butanoyl-CoA	5	0.0861	2	0.00284	0.14
Gluconeogenesis	35	0.603	4	0.0029	0.14
Mitotic Prophase	36	0.62	4	0.00322	0.15
Pyruvate metabolism	21	0.362	3	0.00528	0.232
Metabolism of amino acids and derivatives	190	3.27	9	0.0053	0.232
Nef-mediates down modulation of cell surface receptors by recruiting them to clathrin adapters	24	0.413	3	0.00774	0.329
Interferon gamma signaling	74	1.27	5	0.0087	0.359
The role of Nef in HIV-1 replication and disease pathogenesis	31	0.534	3	0.0158	0.623
Asparagine N-linked glycosylation	86	1.48	5	0.016	0.623
Nef mediated downregulation of MHC class I complex cell surface expression	13	0.224	2	0.0203	0.728
alpha-linolenic acid (ALA) metabolism	13	0.224	2	0.0203	0.728
alpha-linolenic (omega3) and linoleic (omega6) acid metabolism	13	0.224	2	0.0203	0.728
Metabolism of proteins	689	11.9	19	0.0255	0.893
Iron uptake and transport	38	0.654	3	0.0271	0.927
Interferon alpha/beta signaling	68	1.17	4	0.0292	0.976
Glucose metabolism	70	1.21	4	0.0321	1
Nuclear Envelope Breakdown	17	0.293	2	0.0338	1
Metabolism of serotonin	2	0.0344	1	0.0342	1
Serotonin clearance from the synaptic cleft	2	0.0344	1	0.0342	1
Amino acid synthesis and interconversion (transamination)	18	0.31	2	0.0376	1
Mitochondrial tRNA aminoacylation	21	0.362	2	0.0499	1

### Sheet: Down nodes Reactome 3DR vs 3DNR
Pathway	Total	Expected	Hits	P.Value	FDR
Apoptosis	158	4.31	20	7.59e-09	4.47e-06
Assembly of the pre-replicative complex	63	1.72	13	9.51e-09	4.47e-06
Smooth Muscle Contraction	25	0.681	9	9.57e-09	4.47e-06
Switching of origins to a post-replicative state	69	1.88	13	3.04e-08	7.34e-06
Orc1 removal from chromatin	69	1.88	13	3.04e-08	7.34e-06
Synthesis of DNA	95	2.59	15	3.14e-08	7.34e-06
Removal of licensing factors from origins	71	1.94	13	4.36e-08	7.64e-06
Regulation of DNA replication	71	1.94	13	4.36e-08	7.64e-06
Axon guidance	292	7.96	26	7.05e-08	1.1e-05
DNA Replication	102	2.78	15	8.4e-08	1.18e-05
Muscle contraction	52	1.42	11	1.04e-07	1.33e-05
Unwinding of DNA	11	0.3	6	1.56e-07	1.73e-05
Cell Cycle, Mitotic	411	11.2	31	1.6e-07	1.73e-05
DNA Replication Pre-Initiation	80	2.18	13	1.91e-07	1.78e-05
M/G1 Transition	80	2.18	13	1.91e-07	1.78e-05
G1/S Transition	113	3.08	15	3.35e-07	2.94e-05
Regulation of mRNA Stability by Proteins that Bind AU-rich Elements	88	2.4	13	6.01e-07	4.96e-05
Cell Cycle	508	13.8	34	6.47e-07	5.04e-05
Regulation of actin dynamics for phagocytic cup formation	62	1.69	11	6.91e-07	5.1e-05
Mitotic M-M/G1 phases	266	7.25	23	7.3e-07	5.12e-05
S Phase	122	3.33	15	9.2e-07	6.14e-05
Mitotic G1-G1/S phases	140	3.82	16	1.07e-06	6.82e-05
DNA strand elongation	31	0.845	8	1.21e-06	7.35e-05
L1CAM interactions	112	3.05	14	1.76e-06	0.000103
Recycling pathway of L1	44	1.2	9	2.12e-06	0.000119
Host Interactions of HIV factors	141	3.84	15	5.81e-06	0.000313
Developmental Biology	417	11.4	28	6.89e-06	0.000347
Cell-Cell communication	143	3.9	15	6.92e-06	0.000347
Glycolysis	30	0.818	7	1.19e-05	0.000577
HIV Infection	214	5.83	18	1.87e-05	0.000852
Fcgamma receptor (FCGR) dependent phagocytosis	86	2.34	11	1.88e-05	0.000852
Apoptotic execution phase	57	1.55	9	1.98e-05	0.000869
Semaphorin interactions	72	1.96	10	2.19e-05	0.00093
Regulation of activated PAK-2p34 by proteasome mediated degradation	48	1.31	8	3.88e-05	0.0016
Regulation of ornithine decarboxylase (ODC)	49	1.34	8	4.53e-05	0.00181
Cell Cycle Checkpoints	131	3.57	13	5.22e-05	0.00203
mRNA Splicing	115	3.13	12	6.23e-05	0.0023
mRNA Splicing - Major Pathway	115	3.13	12	6.23e-05	0.0023
Processing of Capped Intron-Containing Pre-mRNA	119	3.24	12	8.72e-05	0.00314
Mitotic Anaphase	198	5.4	16	8.98e-05	0.00315
Destabilization of mRNA by AUF1 (hnRNP D0)	54	1.47	8	9.3e-05	0.00318
Mitotic Metaphase and Anaphase	199	5.42	16	9.54e-05	0.00318
Glucose metabolism	70	1.91	9	0.000106	0.00345
Metabolism of RNA	339	9.24	22	0.000122	0.00387
Cooperation of Prefoldin and TriC/CCT in actin and tubulin folding	30	0.818	6	0.00013	0.004
Metabolism of mRNA	317	8.64	21	0.000131	0.004
Platelet degranulation	89	2.43	10	0.000139	0.00406
Cell junction organization	89	2.43	10	0.000139	0.00406
Striated Muscle Contraction	31	0.845	6	0.000158	0.00444
Post-chaperonin tubulin folding pathway	20	0.545	5	0.000158	0.00444
Regulation of Apoptosis	59	1.61	8	0.000176	0.00485
Activation of the pre-replicative complex	32	0.872	6	0.00019	0.00502
M Phase	233	6.35	17	0.00019	0.00502
Metabolism of amino acids and derivatives	190	5.18	15	0.000194	0.00504
Response to elevated platelet cytosolic Ca2+	94	2.56	10	0.00022	0.00548
CD28 dependent Vav1 pathway	12	0.327	4	0.000223	0.00548
Advanced glycosylation endproduct receptor signaling	12	0.327	4	0.000223	0.00548
Signaling by Robo receptor	34	0.927	6	0.000269	0.0065
Cross-presentation of soluble exogenous antigens (endosomes)	48	1.31	7	0.000285	0.00677
Gluconeogenesis	35	0.954	6	0.000317	0.00712
Formation of tubulin folding intermediates by CCT/TriC	23	0.627	5	0.000321	0.00712
Ubiquitin-dependent degradation of Cyclin D1	49	1.34	7	0.000325	0.00712
CDK-mediated phosphorylation and removal of Cdc6	49	1.34	7	0.000325	0.00712
Ubiquitin-dependent degradation of Cyclin D	49	1.34	7	0.000325	0.00712
MHC class II antigen presentation	118	3.22	11	0.000345	0.00731
Degradation of beta-catenin by the destruction complex	65	1.77	8	0.000349	0.00731
Signaling by Wnt	65	1.77	8	0.000349	0.00731
Vpu mediated degradation of CD4	50	1.36	7	0.000369	0.00761
Processing of DNA ends prior to end rejoining	6	0.164	3	0.000375	0.00762
Activation of NF-kappaB in B Cells	66	1.8	8	0.000388	0.00778
mRNA Processing	140	3.82	12	0.000407	0.00804
Ubiquitin Mediated Degradation of Phosphorylated Cdc25A	52	1.42	7	0.000472	0.00895
p53-Independent DNA Damage Response	52	1.42	7	0.000472	0.00895
p53-Independent G1/S DNA damage checkpoint	52	1.42	7	0.000472	0.00895
Separation of Sister Chromatids	186	5.07	14	0.000518	0.00969
SCF-beta-TrCP mediated degradation of Emi1	53	1.44	7	0.000532	0.00969
Autodegradation of the E3 ubiquitin ligase COP1	53	1.44	7	0.000532	0.00969
Stabilization of p53	54	1.47	7	0.000597	0.0107
Translocation of GLUT4 to the Plasma Membrane	71	1.94	8	0.000641	0.0114
Vif-mediated degradation of APOBEC3G	55	1.5	7	0.000669	0.0117
Insulin effects increased synthesis of Xylulose-5-Phosphate	2	0.0545	2	0.000739	0.0125
Protein folding	56	1.53	7	0.000747	0.0125
Microtubule-dependent trafficking of connexons from Golgi to the plasma membrane	16	0.436	4	0.000752	0.0125
Sema3A PAK dependent Axon repulsion	16	0.436	4	0.000752	0.0125
Activation of ATR in response to replication stress	41	1.12	6	0.000768	0.0127
CDT1 association with the CDC6:ORC:origin complex	57	1.55	7	0.000832	0.0136
SCF(Skp2)-mediated degradation of p27/p21	58	1.58	7	0.000925	0.0148
Platelet activation, signaling and aggregation	220	6	15	0.000927	0.0148
Activation of BAD and translocation to mitochondria	17	0.463	4	0.000962	0.015
Transport of connexons to the plasma membrane	17	0.463	4	0.000962	0.015
Prefoldin mediated transfer of substrate to CCT/TriC	29	0.79	5	0.000993	0.0151
Apoptotic cleavage of cellular proteins	43	1.17	6	0.000995	0.0151
Nonhomologous End-joining (NHEJ)	8	0.218	3	0.00101	0.0151
p53-Dependent G1/S DNA damage checkpoint	59	1.61	7	0.00103	0.0151
p53-Dependent G1 DNA Damage Response	59	1.61	7	0.00103	0.0151
Gap junction trafficking	44	1.2	6	0.00113	0.0165
G1/S DNA Damage Checkpoints	62	1.69	7	0.00138	0.02
Gap junction trafficking and regulation	46	1.25	6	0.00143	0.0204
Adaptive Immune System	654	17.8	31	0.00145	0.0206
Pentose phosphate pathway (hexose monophosphate shunt)	9	0.245	3	0.00148	0.0208
ER-Phagosome pathway	63	1.72	7	0.00152	0.0211
Immune System	1140	31	47	0.00159	0.0218
G2/M Checkpoints	48	1.31	6	0.00179	0.0244
Cyclin E associated events during G1/S transition	65	1.77	7	0.00183	0.0246
Cyclin A:Cdk2-associated events at S phase entry	66	1.8	7	0.002	0.0267
Stabilization of mRNA by HuR	10	0.273	3	0.00208	0.0275
Breakdown of the nuclear lamina	3	0.0818	2	0.00218	0.0283
Serine biosynthesis	3	0.0818	2	0.00218	0.0283
Centrosome maturation	86	2.34	8	0.00226	0.0288
Recruitment of mitotic centrosome proteins and complexes	86	2.34	8	0.00226	0.0288
Autodegradation of Cdh1 by Cdh1:APC/C	68	1.85	7	0.00237	0.0298
Signal transduction by L1	35	0.954	5	0.00238	0.0298
Chaperonin-mediated protein folding	51	1.39	6	0.00246	0.0305
APC/C:Cdc20 mediated degradation of Securin	71	1.94	7	0.00304	0.0374
Type I hemidesmosome assembly	12	0.327	3	0.00365	0.044
Double-Strand Break Repair	24	0.654	4	0.0037	0.044
Activation of BH3-only proteins	24	0.654	4	0.0037	0.044
Nephrin interactions	24	0.654	4	0.0037	0.044
Cdc20:Phospho-APC/C mediated degradation of Cyclin A	76	2.07	7	0.00446	0.0517
APC/C:Cdh1 mediated degradation of Cdc20 and other APC/C:Cdh1 targeted proteins in late mitosis/early G1	76	2.07	7	0.00446	0.0517

### Sheet: UP nodes Reactome 2DR vs 2DNR
Pathway	Total	Expected	Hits	P.Value	FDR
TCA Cycle and Respiratory Electron Transport	145		24		1e-08
COPI Mediated Transport	10		8		1e-08
Golgi to ER Retrograde Transport	10		8		1e-08

### Sheet: Down nodes Reactome 2DR vs 2DNR
Pathway	Total	Expected	Hits	P.Value	FDR
Eukaryotic Translation Initiation	209		20		1e-06
Cap-dependent Translation Initiation	209		20		1e-06
GTP Hydrolysis and Joining of the 60S Ribosomal Subunit	201		19		2e-06
