## Supplementary Table 1. for "A multi-omics analysis of glioma chemoresistance using a hybrid microphysiological model of glioblastoma": Supplementary Table 1..xlsx

### Sheet: C6
Cluster ID	Type	Name	P value	Enrichment	Total	In cluster	Cluster size	Ben. Ho. FDR
-1093	GOCC name	Golgi apparatus part	2.601e-06	2.4072	56	25	204	0.00066152
-1093	GOCC name	Golgi membrane	3.489e-05	2.4393	42	19	204	0.0053242
-1093	GOCC name	COPI vesicle coat	0.00021954	4.6218	7	6	204	0.015228
-1093	GOCC name	transport vesicle membrane	0.00021071	5.3922	5	5	204	0.016077
-1093	GOBP name	Golgi vesicle transport	6.6874e-06	2.8646	32	17	204	0.017344
-1093	GOCC name	vesicle coat	0.00027993	3.5948	12	8	204	0.017799
-1093	GOCC name	ER to Golgi transport vesicle membrane	0.00021071	5.3922	5	5	204	0.017864
-1093	GOCC name	cytoplasmic vesicle part	0.00020788	2.1798	47	19	204	0.019827
-1093	GOBP name	type I interferon-mediated signaling pathway	3.8294e-05	5.3922	6	6	204	0.019863
-1093	GOBP name	response to type I interferon	3.8294e-05	5.3922	6	6	204	0.02207
-1093	GOBP name	cellular response to type I interferon	3.8294e-05	5.3922	6	6	204	0.024829
-1093	GOBP name	vesicle coating	3.7838e-05	4.3137	10	8	204	0.028038
-1093	GOCC name	integral to membrane	0.00075302	1.5523	132	38	204	0.03591

### Sheet: C5
Cluster ID	Type	Name	P value	Enrichment	Total	In cluster	Cluster size	Ben. Ho. FDR
-1094	GOCC name	mitochondrial part	1.4975e-38	4.5127	113	70	151	1.1426e-35
-1094	GOCC name	mitochondrial inner membrane	2.1543e-26	5.4305	55	41	151	5.4791e-24
-1094	GOCC name	organelle inner membrane	1.5166e-26	5.2208	60	43	151	5.7858e-24
-1094	GOCC name	mitochondrial membrane	1.7572e-25	4.8208	68	45	151	3.3518e-23
-1094	GOCC name	mitochondrion	8.8833e-25	3.0494	172	72	151	1.3556e-22
-1094	GOCC name	intracellular organelle lumen	1.3523e-20	3.847	89	47	151	1.7196e-18
-1094	KEGG name	Oxidative phosphorylation	1.2084e-20	6.7452	27	25	151	2.8035e-18
-1094	GOBP name	respiratory electron transport chain	1.5281e-21	6.7644	28	26	151	3.9632e-18
-1094	GOCC name	membrane-enclosed lumen	4.2827e-20	3.571	102	50	151	4.6682e-18
-1094	GOBP name	electron transport chain	1.5281e-21	6.7644	28	26	151	7.9265e-18
-1094	GOCC name	organelle lumen	2.8089e-19	3.6424	94	47	151	2.679e-17
-1094	GOCC name	mitochondrial matrix	7.3627e-19	4.7631	52	34	151	6.242e-17
-1094	GOBP name	oxidation-reduction process	4.9604e-19	3.8158	84	44	151	8.5765e-16
-1094	GOCC name	organelle membrane	1.5402e-15	2.2785	227	71	151	1.1752e-13
-1094	KEGG name	Parkinson's disease	1.122e-15	5.9357	27	22	151	1.3016e-13
-1094	KEGG name	Alzheimer's disease	2.8161e-14	5.2359	32	23	151	2.1778e-12
-1094	GOBP name	generation of precursor metabolites and energy	2.8588e-15	4.1627	56	32	151	3.7072e-12
-1094	KEGG name	Huntington's disease	2.2249e-13	4.9279	34	23	151	1.2904e-11
-1094	GOMF name	oxidoreductase activity	1.7855e-13	3.1332	93	40	151	2.4837e-10
-1094	GOMF name	hydrogen ion transmembrane transporter activity	4.9245e-13	7.2848	14	14	151	3.425e-10
-1094	GOCC name	mitochondrial membrane part	1.3177e-11	5.6291	22	17	151	8.3781e-10
-1094	KEGG name	Citrate cycle (TCA cycle)	4.7411e-11	6.7644	14	13	151	2.1999e-09
-1094	GOBP name	tricarboxylic acid cycle	3.8789e-12	7.2848	13	13	151	2.8743e-09
-1094	GOBP name	coenzyme catabolic process	3.8789e-12	7.2848	13	13	151	3.3533e-09
-1094	GOBP name	acetyl-CoA catabolic process	3.8789e-12	7.2848	13	13	151	4.024e-09
-1094	GOMF name	monovalent inorganic cation transmembrane transporter activity	3.3906e-11	6.0706	18	15	151	1.1791e-08
-1094	GOMF name	inorganic cation transmembrane transporter activity	3.3906e-11	6.0706	18	15	151	1.5721e-08
-1094	GOCC name	cytoplasmic part	2.9144e-10	1.2626	802	139	151	1.5884e-08
-1094	GOBP name	cofactor catabolic process	3.104e-10	6.3135	15	13	151	1.7889e-07
-1094	GOBP name	acetyl-CoA metabolic process	3.104e-10	6.3135	15	13	151	2.0125e-07
-1094	GOMF name	oxidoreductase activity, acting on NADH or NADPH	8.7797e-10	5.6659	18	14	151	2.4425e-07
-1094	GOBP name	small molecule metabolic process	5.4759e-10	1.8548	271	69	151	2.8403e-07
-1094	GOBP name	organic acid catabolic process	9.1863e-10	4.7631	26	17	151	3.9708e-07
-1094	GOBP name	carboxylic acid catabolic process	9.1863e-10	4.7631	26	17	151	4.3318e-07
-1094	GOMF name	cation transmembrane transporter activity	1.9689e-09	4.8565	24	16	151	4.5645e-07
-1094	GOMF name	transmembrane transporter activity	2.4472e-09	3.8245	40	21	151	4.863e-07
-1094	GOMF name	substrate-specific transmembrane transporter activity	3.1243e-09	3.9377	37	20	151	5.4323e-07
-1094	GOMF name	oxidoreductase activity, acting on NADH or NADPH, quinone or similar compound as acceptor	1.7485e-08	6.6225	11	10	151	2.7024e-06
-1094	GOBP name	cellular ketone metabolic process	7.3595e-09	2.3874	119	39	151	2.7267e-06
-1094	GOMF name	ion transmembrane transporter activity	2.0645e-08	4.128	30	17	151	2.8717e-06
-1094	KEGG name	Valine, leucine and isoleucine degradation	3.4446e-07	5.6037	13	10	151	1.3319e-05
-1094	GOBP name	oxoacid metabolic process	5.8204e-08	2.3037	117	37	151	1.7759e-05
-1094	GOBP name	carboxylic acid metabolic process	5.8204e-08	2.3037	117	37	151	1.8869e-05
-1094	GOCC name	membrane part	6.1839e-07	1.6384	289	65	151	2.4833e-05
-1094	GOCC name	intracellular membrane-bounded organelle	5.9932e-07	1.2805	677	119	151	2.5405e-05
-1094	GOBP name	organic acid metabolic process	9.6152e-08	2.265	119	37	151	2.6249e-05
-1094	GOCC name	proton-transporting two-sector ATPase complex	8.1304e-07	7.2848	7	7	151	2.9541e-05
-1094	GOBP name	monocarboxylic acid catabolic process	1.2201e-07	6.5563	10	9	151	3.1644e-05
-1094	KEGG name	Cardiac muscle contraction	1.0492e-06	5.2034	14	10	151	3.4774e-05
-1094	GOBP name	cofactor metabolic process	2.2316e-07	3.122	49	21	151	5.2614e-05
-1094	GOBP name	small molecule catabolic process	2.1662e-07	3.2377	45	20	151	5.3504e-05
-1094	GOMF name	NADH dehydrogenase activity	8.1304e-07	7.2848	7	7	151	7.5396e-05
-1094	GOMF name	NADH dehydrogenase (ubiquinone) activity	8.1304e-07	7.2848	7	7	151	8.0782e-05
-1094	GOMF name	NADH dehydrogenase (quinone) activity	8.1304e-07	7.2848	7	7	151	8.6996e-05
-1094	GOMF name	substrate-specific transporter activity	1.0707e-06	2.8864	53	21	151	9.3085e-05
-1094	GOMF name	ATPase activity, coupled to transmembrane movement of ions	8.1304e-07	7.2848	7	7	151	9.4245e-05
-1094	GOBP name	monocarboxylic acid metabolic process	5.0006e-07	3.2189	43	19	151	0.00010807
-1094	GOCC name	membrane-bounded organelle	3.4745e-06	1.1714	852	137	151	0.00011046
-1094	GOBP name	proton transport	5.8365e-07	5.9603	11	9	151	0.00011644
-1094	GOBP name	hydrogen transport	5.8365e-07	5.9603	11	9	151	0.0001211
-1094	GOBP name	lipid oxidation	8.378e-07	6.4753	9	8	151	0.0001358
-1094	GOBP name	fatty acid oxidation	8.378e-07	6.4753	9	8	151	0.00014018
-1094	GOBP name	fatty acid catabolic process	8.378e-07	6.4753	9	8	151	0.00014486
-1094	GOBP name	fatty acid beta-oxidation	8.378e-07	6.4753	9	8	151	0.00014985
-1094	GOBP name	mitochondrial electron transport, NADH to ubiquinone	8.1304e-07	7.2848	7	7	151	0.00015062
-1094	GOCC name	respiratory chain complex I	6.1343e-06	7.2848	6	6	151	0.00017335
-1094	GOCC name	NADH dehydrogenase complex	6.1343e-06	7.2848	6	6	151	0.00018002
-1094	GOBP name	coenzyme metabolic process	1.1486e-06	3.1982	41	18	151	0.00018055
-1094	GOCC name	mitochondrial respiratory chain complex I	6.1343e-06	7.2848	6	6	151	0.00018722
-1094	GOCC name	intrinsic to membrane	7.3437e-06	1.9571	134	36	151	0.00019321
-1094	GOBP name	ion transmembrane transport	1.2775e-06	4.7137	17	11	151	0.00019489
-1094	GOMF name	primary active transmembrane transporter activity	3.6399e-06	5.8278	10	8	151	0.00023014
-1094	GOMF name	P-P-bond-hydrolysis-driven transmembrane transporter activity	3.6399e-06	5.8278	10	8	151	0.0002411
-1094	GOMF name	hydrolase activity, acting on acid anhydrides, catalyzing transmembrane movement of substances	3.6399e-06	5.8278	10	8	151	0.00025316
-1094	GOMF name	ATPase activity, coupled to transmembrane movement of substances	3.6399e-06	5.8278	10	8	151	0.00026648
-1094	GOMF name	ATPase activity, coupled to movement of substances	3.6399e-06	5.8278	10	8	151	0.00028129
-1094	GOBP name	dicarboxylic acid metabolic process	2.0302e-06	5.4636	12	9	151	0.00030087
-1094	GOCC name	integral to membrane	1.3769e-05	1.9316	132	35	151	0.00035018
-1094	GOMF name	cofactor binding	8.1783e-06	2.8506	46	18	151	0.00049461
-1094	GOBP name	lipid modification	3.6399e-06	5.8278	10	8	151	0.00051028
-1094	GOCC name	nucleoid	2.2062e-05	5.6659	9	7	151	0.00052604
-1094	GOCC name	mitochondrial nucleoid	2.2062e-05	5.6659	9	7	151	0.00054301
-1094	GOMF name	catalytic activity	1.0154e-05	1.3727	467	88	151	0.00058851
-1094	GOMF name	transporter activity	1.1848e-05	2.4656	65	22	151	0.00065924
-1094	GOBP name	mitochondrial ATP synthesis coupled proton transport	6.1343e-06	7.2848	6	6	151	0.00075758
-1094	GOBP name	monovalent inorganic cation transport	6.3548e-06	4.553	16	10	151	0.00076657
-1094	GOBP name	energy coupled proton transport, down electrochemical gradient	6.1343e-06	7.2848	6	6	151	0.00077606
-1094	GOBP name	cation homeostasis	5.9142e-06	4.2175	19	11	151	0.00078659
-1094	GOBP name	ATP synthesis coupled proton transport	6.1343e-06	7.2848	6	6	151	0.00079546
-1094	GOCC name	proton-transporting ATP synthase complex	4.6007e-05	7.2848	5	5	151	0.001003
-1094	GOCC name	mitochondrial proton-transporting ATP synthase complex	4.6007e-05	7.2848	5	5	151	0.0010325
-1094	GOMF name	coenzyme binding	2.0077e-05	3.1871	32	14	151	0.0010741
-1094	GOBP name	ATP metabolic process	1.1596e-05	5.298	11	8	151	0.001253
-1094	GOBP name	fatty acid metabolic process	1.1486e-05	3.5075	27	13	151	0.0012677
-1094	GOBP name	mitochondrial transport	1.1441e-05	4.0066	20	11	151	0.00129
-1094	KEGG name	Benzoate degradation	4.6007e-05	7.2848	5	5	151	0.0013342
-1094	GOBP name	purine ribonucleoside triphosphate metabolic process	1.3965e-05	4.6831	14	9	151	0.0014487
-1094	GOBP name	chemical homeostasis	1.6191e-05	2.7318	48	18	151	0.001615
-1094	KEGG name	Fatty acid metabolism	6.3834e-05	5.0993	10	7	151	0.0016455
-1094	GOBP name	ion homeostasis	1.8684e-05	3.3822	28	13	151	0.0017947
-1094	GOBP name	ATP biosynthetic process	2.2062e-05	5.6659	9	7	151	0.0020807
-1094	GOMF name	C-acyltransferase activity	4.6007e-05	7.2848	5	5	151	0.0023702
-1094	GOBP name	metal ion homeostasis	3.0348e-05	4.3709	15	9	151	0.002668
-1094	GOMF name	electron carrier activity	6.0288e-05	4.0977	16	9	151	0.0028917
-1094	GOBP name	cellular ion homeostasis	4.2732e-05	3.3622	26	12	151	0.003575
-1094	GOBP name	succinate metabolic process	4.6007e-05	7.2848	5	5	151	0.0036157
-1094	GOBP name	energy coupled proton transport, against electrochemical gradient	4.6007e-05	7.2848	5	5	151	0.0036714
-1094	GOBP name	ATP hydrolysis coupled proton transport	4.6007e-05	7.2848	5	5	151	0.0037287
-1094	GOBP name	lipid catabolic process	4.8241e-05	3.8341	19	10	151	0.0037347
-1094	GOCC name	organelle	0.00019662	1.1152	908	139	151	0.0040546
-1094	GOBP name	ribonucleoside triphosphate metabolic process	6.0288e-05	4.0977	16	9	151	0.0042837
-1094	GOBP name	cellular lipid catabolic process	6.0288e-05	4.0977	16	9	151	0.0043432
-1094	GOBP name	cellular cation homeostasis	6.0288e-05	4.0977	16	9	151	0.0044044
-1094	GOBP name	purine ribonucleoside triphosphate biosynthetic process	6.3834e-05	5.0993	10	7	151	0.0044148
-1094	GOBP name	cellular amino acid catabolic process	6.0288e-05	4.0977	16	9	151	0.0044673
-1094	GOBP name	cellular metal ion homeostasis	6.8242e-05	4.4829	13	8	151	0.0045381
-1094	GOBP name	homeostatic process	8.0427e-05	2.0695	88	25	151	0.0052807
-1094	GOCC name	intracellular organelle	0.00027543	1.1581	780	124	151	0.0055304
-1094	GOBP name	lipid metabolic process	8.5895e-05	2.1954	73	22	151	0.0055692
-1094	GOCC name	proton-transporting two-sector ATPase complex, catalytic domain	0.00034302	7.2848	4	4	151	0.0067108
-1094	GOCC name	membrane	0.00035288	1.2354	572	97	151	0.0067313
-1094	GOBP name	purine nucleoside triphosphate metabolic process	0.00011133	3.8566	17	9	151	0.0069574
-1094	KEGG name	Butanoate metabolism	0.00034302	7.2848	4	4	151	0.007958
-1094	GOCC name	extracellular region part	0.00043	1.2682	494	86	151	0.0080022
-1094	GOBP name	cellular homeostasis	0.00013473	2.5338	46	16	151	0.0083198
-1094	GOBP name	purine nucleoside triphosphate biosynthetic process	0.00015235	4.6358	11	7	151	0.0090833
-1094	GOBP name	cellular chemical homeostasis	0.00021965	2.9139	30	12	151	0.012384
-1094	GOBP name	cation transport	0.00021965	2.9139	30	12	151	0.01252
-1094	GOMF name	proton-transporting ATPase activity, rotational mechanism	0.00034302	7.2848	4	4	151	0.012556
-1094	GOMF name	oxidoreductase activity, acting on a heme group of donors, oxygen as acceptor	0.00034302	7.2848	4	4	151	0.012896
-1094	GOMF name	oxidoreductase activity, acting on a heme group of donors	0.00034302	7.2848	4	4	151	0.013254
-1094	GOMF name	hydrogen ion transporting ATP synthase activity, rotational mechanism	0.00034302	7.2848	4	4	151	0.013633
-1094	GOMF name	heme-copper terminal oxidase activity	0.00034302	7.2848	4	4	151	0.014033
-1094	GOCC name	extracellular vesicular exosome	0.00082933	1.2602	474	82	151	0.014381
-1094	GOMF name	cytochrome-c oxidase activity	0.00034302	7.2848	4	4	151	0.014459
-1094	GOCC name	extracellular organelle	0.00082933	1.2602	474	82	151	0.014716
-1094	GOMF name	transferase activity, transferring acyl groups	0.00031934	3.4507	19	9	151	0.014807
-1094	GOMF name	cation-transporting ATPase activity	0.00034302	7.2848	4	4	151	0.014911
-1094	GOCC name	extracellular membrane-bounded organelle	0.00082933	1.2602	474	82	151	0.015066
-1094	KEGG name	Propanoate metabolism	0.00072881	4.3709	10	6	151	0.015371
-1094	GOMF name	acetyl-CoA C-acyltransferase activity	0.00034302	7.2848	4	4	151	0.015392
-1094	GOMF name	transferase activity, transferring acyl groups other than amino-acyl groups	0.00044678	3.6424	16	8	151	0.015935
-1094	GOBP name	ion transport	0.00032828	2.5497	40	14	151	0.016694
-1094	GOBP name	amine catabolic process	0.00031934	3.4507	19	9	151	0.016732
-1094	GOBP name	ribonucleoside triphosphate biosynthetic process	0.0003173	4.2494	12	7	151	0.016794
-1094	GOBP name	succinyl-CoA metabolic process	0.00034302	7.2848	4	4	151	0.017274
-1094	GOCC name	endoplasmic reticulum	0.0010308	1.9773	70	19	151	0.017478
-1094	GOBP name	cellular lipid metabolic process	0.00039827	2.2517	55	17	151	0.019307
-1094	GOMF name	oxidoreductase activity, acting on the CH-CH group of donors	0.00059648	3.9226	13	7	151	0.020743
-1094	GOCC name	intracellular organelle part	0.001481	1.1416	753	118	151	0.023542
-1094	GOCC name	lysosomal membrane	0.001607	2.8506	23	9	151	0.025023
-1094	GOCC name	vesicle	0.0019788	1.2214	501	84	151	0.030196
-1094	GOCC name	organelle part	0.0020928	1.134	758	118	151	0.030708
-1094	GOBP name	transmembrane transport	0.00073169	2.3718	43	14	151	0.031893
-1094	KEGG name	Peroxisome	0.0016764	4.553	8	5	151	0.032411
-1094	GOCC name	membrane-bounded vesicle	0.0022811	1.219	496	83	151	0.032839
-1094	GOBP name	mitochondrion organization	0.00076657	3.122	21	9	151	0.032861
-1094	GOCC name	tricarboxylic acid cycle enzyme complex	0.0025425	7.2848	3	3	151	0.034034
-1094	GOCC name	respiratory chain complex III	0.0025425	7.2848	3	3	151	0.034642
-1094	GOCC name	proton-transporting ATP synthase complex, catalytic core F(1)	0.0025425	7.2848	3	3	151	0.035271
-1094	GOCC name	mitochondrial respiratory chain complex III	0.0025425	7.2848	3	3	151	0.035925
-1094	GOMF name	active transmembrane transporter activity	0.0011265	2.9801	22	9	151	0.03822
-1094	KEGG name	Proximal tubule bicarbonate reclamation	0.0025425	7.2848	3	3	151	0.039324

### Sheet: C4
Cluster ID	Type	Name	P value	Enrichment	Total	In cluster	Cluster size	Ben. Ho. FDR
-1092	KEGG name	Ribosome	2.6864e-11	2.5505	35	31	382	6.2325e-09
-1092	GOCC name	focal adhesion	4.2355e-10	1.81	105	66	382	5.3862e-08
-1092	GOCC name	cell-substrate junction	2.1282e-10	1.8201	106	67	382	5.4126e-08
-1092	GOCC name	cell-substrate adherens junction	4.2355e-10	1.81	105	66	382	6.4634e-08
-1092	GOCC name	adherens junction	3.56e-10	1.7964	109	68	382	6.7907e-08
-1092	GOCC name	cell junction	7.121e-10	1.678	139	81	382	6.7917e-08
-1092	GOCC name	anchoring junction	6.3695e-10	1.7801	110	68	382	6.9428e-08
-1092	GOBP name	macromolecular complex disassembly	5.247e-11	2.2919	49	39	382	9.072e-08
-1092	GOBP name	viral transcription	1.8753e-11	2.5007	38	33	382	9.7273e-08
-1092	GOBP name	cellular macromolecular complex disassembly	5.247e-11	2.2919	49	39	382	1.3608e-07
-1092	GOBP name	translational termination	1.2967e-10	2.4796	36	31	382	1.6816e-07
-1092	GOMF name	structural constituent of ribosome	1.2967e-10	2.4796	36	31	382	1.8038e-07
-1092	GOBP name	viral infectious cycle	1.7609e-09	2.2397	45	35	382	1.3048e-06
-1092	GOBP name	SRP-dependent cotranslational protein targeting to membrane	1.3571e-09	2.3997	36	30	382	1.4079e-06
-1092	GOBP name	nuclear-transcribed mRNA catabolic process	2.4846e-09	2.1744	49	37	382	1.432e-06
-1092	GOBP name	protein complex disassembly	3.3753e-09	2.2625	42	33	382	1.459e-06
-1092	GOBP name	protein targeting to membrane	1.7609e-09	2.2397	45	35	382	1.5223e-06
-1092	GOBP name	nuclear-transcribed mRNA catabolic process, nonsense-mediated decay	3.3753e-09	2.2625	42	33	382	1.5916e-06
-1092	GOBP name	mRNA catabolic process	2.4846e-09	2.1744	49	37	382	1.611e-06
-1092	GOBP name	protein targeting to ER	4.8002e-09	2.3348	37	30	382	1.6599e-06
-1092	GOBP name	cellular protein complex disassembly	3.3753e-09	2.2625	42	33	382	1.7508e-06
-1092	GOBP name	establishment of protein localization in endoplasmic reticulum	4.8002e-09	2.3348	37	30	382	1.7785e-06
-1092	GOBP name	cotranslational protein targeting to membrane	4.8002e-09	2.3348	37	30	382	1.9153e-06
-1092	GOBP name	translational elongation	8.0242e-09	2.2475	41	32	382	2.6013e-06
-1092	GOBP name	RNA catabolic process	1.6772e-08	2.0646	53	38	382	5.1175e-06
-1092	GOMF name	structural molecule activity	1.4202e-08	1.7697	96	59	382	9.8772e-06
-1092	GOBP name	protein targeting	7.4173e-08	1.7746	86	53	382	2.1374e-05
-1092	GOCC name	ribosome	4.6036e-07	2.202	34	26	382	2.3417e-05
-1092	GOBP name	actin filament-based process	1.6128e-07	1.9042	62	41	382	4.4029e-05
-1092	GOBP name	viral reproduction	2.1049e-07	1.6023	124	69	382	5.459e-05
-1092	GOCC name	small ribosomal subunit	2.4361e-06	2.5596	18	16	382	0.00010326
-1092	GOCC name	large ribosomal subunit	2.4361e-06	2.5596	18	16	382	0.00010934
-1092	GOCC name	cytosolic large ribosomal subunit	2.4361e-06	2.5596	18	16	382	0.00011617
-1092	GOCC name	cytoskeleton	3.0128e-06	1.5906	105	58	382	0.00012099
-1092	GOCC name	non-membrane-bounded organelle	3.9841e-06	1.2859	318	142	382	0.00013818
-1092	GOCC name	intracellular non-membrane-bounded organelle	3.9841e-06	1.2859	318	142	382	0.00014476
-1092	GOBP name	viral reproductive process	6.989e-07	1.9026	56	37	382	0.00017263
-1092	GOCC name	cytosol	5.4422e-06	1.206	468	196	382	0.00018054
-1092	GOCC name	cytosolic small ribosomal subunit	6.3901e-06	2.5408	17	15	382	0.00020315
-1092	GOBP name	cellular component disassembly at cellular level	1.2097e-06	1.7429	76	46	382	0.00027282
-1092	GOBP name	cellular component disassembly	1.2097e-06	1.7429	76	46	382	0.00028522
-1092	GOBP name	establishment of protein localization to organelle	1.4482e-06	1.9016	53	35	382	0.00030047
-1092	GOBP name	actin cytoskeleton organization	1.3947e-06	1.8848	55	36	382	0.00030142
-1092	GOCC name	actin cytoskeleton	2.6013e-05	1.8963	41	27	382	0.00076337
-1092	GOCC name	contractile fiber part	2.5479e-05	2.0852	29	21	382	0.00077761
-1092	GOBP name	cytoskeleton organization	4.9761e-06	1.6031	97	54	382	0.00099274
-1092	GOBP name	cell junction organization	5.8441e-06	2.356	22	18	382	0.0010453
-1092	GOBP name	RNA biosynthetic process	6.0709e-06	1.4696	145	74	382	0.0010497
-1092	GOCC name	cytoskeletal part	4.0641e-05	1.3736	174	83	382	0.0011485
-1092	GOBP name	transmembrane receptor protein tyrosine kinase signaling pathway	1.31e-05	1.7466	61	37	382	0.0021919
-1092	GOCC name	cell-cell junction	0.00011565	1.9507	31	21	382	0.0028465
-1092	GOCC name	nuclear chromosome part	0.00018737	1.8187	38	24	382	0.0039712
-1092	GOCC name	actomyosin	0.00018469	2.2397	18	14	382	0.0040262
-1092	GOBP name	cellular macromolecule biosynthetic process	2.5182e-05	1.3586	195	92	382	0.0040819
-1092	GOMF name	cytoskeletal protein binding	8.9561e-06	1.7111	69	41	382	0.0041527
-1092	GOCC name	extrinsic to membrane	0.00021021	2.1597	20	15	382	0.0043348
-1092	GOCC name	chromosomal part	0.00023765	1.5084	84	44	382	0.0047717
-1092	GOCC name	macromolecular complex	0.00025923	1.1507	488	195	382	0.0050717
-1092	GOBP name	cellular macromolecular complex subunit organization	3.4034e-05	1.4508	131	66	382	0.0051922
-1092	GOBP name	cellular component organization at cellular level	3.3869e-05	1.2132	394	166	382	0.0053236
-1092	GOBP name	enzyme linked receptor protein signaling pathway	3.9835e-05	1.6455	70	40	382	0.0059036
-1092	GOBP name	cell surface receptor linked signaling pathway	4.8e-05	1.4104	147	72	382	0.0069159
-1092	GOBP name	cellular component organization or biogenesis at cellular level	5.0398e-05	1.2052	399	167	382	0.0070652
-1092	GOBP name	macromolecule biosynthetic process	5.2114e-05	1.338	198	92	382	0.0071135
-1092	GOCC name	stress fiber	0.00042159	2.202	17	13	382	0.0078457
-1092	GOCC name	actin filament bundle	0.00042159	2.202	17	13	382	0.0080419
-1092	GOBP name	mRNA metabolic process	6.9276e-05	1.514	97	51	382	0.0092137
-1092	GOCC name	chromatin	0.00064376	1.7597	36	22	382	0.011695
-1092	GOCC name	chromatin remodeling complex	0.00067557	2.3997	12	10	382	0.011987
-1092	GOBP name	translational initiation	0.00010753	1.6522	61	35	382	0.013604
-1092	GOBP name	actin filament organization	0.0001166	1.9859	29	20	382	0.013746
-1092	GOBP name	cellular component movement	0.00013367	1.4834	99	51	382	0.015407
-1092	GOBP name	cell junction assembly	0.00018469	2.2397	18	14	382	0.019958
-1092	GOBP name	regulation of epidermal growth factor receptor signaling pathway	0.00020156	2.8796	8	8	382	0.020105
-1092	GOBP name	nucleic acid metabolic process	0.0002073	1.237	284	122	382	0.020288
-1092	GOBP name	negative regulation of epidermal growth factor receptor signaling pathway	0.00020156	2.8796	8	8	382	0.0205
-1092	GOBP name	mitotic spindle organization	0.00020156	2.8796	8	8	382	0.02091
-1092	GOBP name	cellular process involved in reproduction	0.00021875	1.5948	65	36	382	0.021013
-1092	GOCC name	spindle	0.0014017	1.7649	31	19	382	0.021827
-1092	KEGG name	Regulation of actin cytoskeleton	0.00043182	1.8578	31	20	382	0.025045
-1092	GOBP name	cellular component organization	0.00026718	1.1543	474	190	382	0.025198
-1092	GOCC name	MCM complex	0.0017093	2.8796	6	6	382	0.026084
-1092	GOBP name	cellular macromolecule catabolic process	0.000297	1.4266	109	54	382	0.027027
-1092	GOBP name	cellular component organization or biogenesis	0.00036408	1.1482	479	191	382	0.03256
-1092	GOBP name	regulation of cellular process	0.00038622	1.1151	612	237	382	0.033954
-1092	GOBP name	small GTPase mediated signal transduction	0.0004071	1.5441	69	37	382	0.035194
-1092	KEGG name	Cell cycle	0.0010073	1.9634	22	15	382	0.03895

### Sheet: C3
Cluster ID	Type	Name	P value	Enrichment	Total	In cluster	Cluster size	Ben. Ho. FDR
-1091	GOCC name	nuclear part	4.7255e-11	1.4464	419	146	265	3.6056e-08
-1091	KEGG name	RNA transport	1.6773e-10	2.9802	39	28	265	3.8914e-08
-1091	GOBP name	cellular macromolecule metabolic process	7.1953e-11	1.3836	489	163	265	3.7322e-07
-1091	GOCC name	eukaryotic 48S preinitiation complex	7.3302e-09	4.1509	13	13	265	2.7965e-06
-1091	GOMF name	nucleic acid binding	3.8203e-09	1.5991	244	94	265	5.314e-06
-1091	GOBP name	RNA processing	2.1827e-09	2.2005	83	44	265	5.6609e-06
-1091	GOCC name	nucleolus	5.2499e-08	1.8803	117	53	265	1.3352e-05
-1091	GOCC name	translation preinitiation complex	7.8832e-08	3.8544	14	13	265	1.5037e-05
-1091	GOCC name	non-membrane-bounded organelle	1.4923e-07	1.4359	318	110	265	1.8978e-05
-1091	GOCC name	intracellular non-membrane-bounded organelle	1.4923e-07	1.4359	318	110	265	2.2773e-05
-1091	GOCC name	eukaryotic translation initiation factor 3 complex	3.145e-07	3.8316	13	12	265	2.9996e-05
-1091	GOCC name	eukaryotic 43S preinitiation complex	3.145e-07	3.8316	13	12	265	3.4281e-05
-1091	GOBP name	macromolecule metabolic process	2.5508e-08	1.3041	522	164	265	4.4104e-05
-1091	GOCC name	ribonucleoprotein complex	1.0575e-06	1.7549	123	52	265	8.9656e-05
-1091	GOCC name	cytoplasm	1.4112e-06	1.2538	533	161	265	0.00010767
-1091	GOCC name	cytosolic part	1.6393e-06	3.1132	20	15	265	0.00011371
-1091	GOCC name	nucleoplasm	3.1865e-06	1.4076	289	98	265	0.00020261
-1091	GOBP name	ribonucleoprotein complex assembly	1.7412e-07	2.6216	38	24	265	0.00022579
-1091	GOMF name	RNA binding	3.4145e-07	1.6872	155	63	265	0.00023748
-1091	GOMF name	translation initiation factor activity	5.601e-07	2.7673	30	20	265	0.0002597
-1091	GOBP name	regulation of translational initiation	3.7087e-07	2.9887	25	18	265	0.00027481
-1091	GOBP name	nucleic acid metabolic process	2.8325e-07	1.4616	284	100	265	0.00029384
-1091	GOBP name	ribonucleoprotein complex subunit organization	3.4998e-07	2.5544	39	24	265	0.00030256
-1091	GOBP name	RNA splicing	6.265e-07	2.3983	45	26	265	0.00040621
-1091	GOMF name	translation factor activity, nucleic acid binding	1.2601e-06	2.4298	41	24	265	0.00043819
-1091	GOCC name	chaperonin-containing T-complex	1.0461e-05	4.1509	8	8	265	0.00046952
-1091	GOCC name	macromolecular complex	9.6838e-06	1.2504	488	147	265	0.00049258
-1091	GOCC name	nucleus	1.4243e-05	1.281	418	129	265	0.00060376
-1091	GOCC name	microtubule organizing center	2.3453e-05	1.9458	64	30	265	0.00089473
-1091	GOBP name	formation of translation preinitiation complex	1.6891e-06	3.558	14	12	265	0.00097349
-1091	GOBP name	mRNA processing	3.2531e-06	2.2484	48	26	265	0.0016874
-1091	GOCC name	spliceosomal complex	4.8144e-05	2.5943	24	15	265	0.0017492
-1091	GOBP name	nucleobase-containing compound metabolic process	5.1434e-06	1.3512	341	111	265	0.0022232
-1091	GOCC name	centrosome	6.8093e-05	1.9956	52	25	265	0.0022589
-1091	GOBP name	RNA splicing, via transesterification reactions	4.8935e-06	2.5157	33	20	265	0.0023075
-1091	GOCC name	protein complex	0.00010927	1.2525	401	121	265	0.0030879
-1091	GOMF name	ATP binding	1.3851e-05	1.5244	177	65	265	0.003211
-1091	GOMF name	nucleotide binding	1.8916e-05	1.3692	288	95	265	0.0032891
-1091	GOMF name	adenyl ribonucleotide binding	1.709e-05	1.5158	178	65	265	0.0033961
-1091	GOMF name	adenyl nucleotide binding	2.5749e-05	1.499	180	65	265	0.0039796
-1091	GOCC name	eukaryotic translation initiation factor 3 complex, eIF3m	0.0001872	4.1509	6	6	265	0.0044635
-1091	GOBP name	regulation of protein metabolic process	1.2432e-05	1.5356	173	64	265	0.004606
-1091	GOBP name	cell division	1.4512e-05	2.0755	54	27	265	0.0047047
-1091	GOBP name	cell cycle process	1.413e-05	1.5921	146	56	265	0.0048862
-1091	GOBP name	RNA metabolic process	1.2347e-05	1.4438	230	80	265	0.0049263
-1091	GOCC name	nucleolar part	0.00027085	3.6321	8	7	265	0.0060783
-1091	GOBP name	cellular macromolecular complex assembly	2.0108e-05	1.8069	85	37	265	0.0061353
-1091	GOMF name	purine ribonucleoside triphosphate binding	4.5717e-05	1.4216	219	75	265	0.0063592
-1091	GOBP name	primary metabolic process	2.4092e-05	1.1767	642	182	265	0.0069424
-1091	GOMF name	ribonucleotide binding	6.4571e-05	1.4087	221	75	265	0.0074849
-1091	GOMF name	purine ribonucleotide binding	6.4571e-05	1.4087	221	75	265	0.0081653
-1091	GOBP name	RNA splicing, via transesterification reactions with bulged adenosine as nucleophile	3.3087e-05	2.4102	31	18	265	0.0081725
-1091	GOBP name	nuclear mRNA splicing, via spliceosome	3.3087e-05	2.4102	31	18	265	0.0085812
-1091	GOBP name	regulation of cellular protein metabolic process	3.2055e-05	1.5162	167	61	265	0.008751
-1091	GOBP name	macromolecular complex assembly	3.9112e-05	1.5364	154	57	265	0.0092216
-1091	GOMF name	purine nucleotide binding	9.0249e-05	1.3961	223	75	265	0.0096566
-1091	GOBP name	positive regulation of viral genome replication	4.4318e-05	4.1509	7	7	265	0.0099946
-1091	GOBP name	regulation of translation	4.8478e-05	1.9371	60	28	265	0.010477
-1091	GOBP name	positive regulation of reproductive process	5.179e-05	2.9301	17	12	265	0.010745
-1091	GOBP name	cell cycle phase	5.3879e-05	2.1792	40	21	265	0.010749
-1091	GOBP name	gene expression	6.4985e-05	1.4914	167	60	265	0.012484
-1091	GOCC name	chromosome	0.00068777	2.2351	26	14	265	0.012799
-1091	GOCC name	proteasome accessory complex	0.00077106	3.0189	11	8	265	0.014008
-1091	GOBP name	cellular nitrogen compound metabolic process	8.4783e-05	1.2545	407	123	265	0.015165
-1091	GOCC name	small nuclear ribonucleoprotein complex	0.0010001	3.558	7	6	265	0.017747
-1091	GOBP name	regulation of microtubule-based process	0.00012911	2.5267	23	14	265	0.021603
-1091	GOBP name	regulation of macromolecule metabolic process	0.000136	1.2908	328	102	265	0.022044
-1091	GOBP name	regulation of gene expression	0.00012771	1.3664	240	79	265	0.022081
-1091	GOBP name	regulation of cell cycle	0.00017908	1.7004	83	34	265	0.028149
-1091	KEGG name	Spliceosome	0.00024763	2.6216	19	12	265	0.028725
-1091	GOCC name	condensed chromosome	0.0023691	2.9057	10	7	265	0.036153
-1091	GOBP name	sperm-egg recognition	0.00027517	3.3208	10	8	265	0.03756
-1091	GOBP name	nuclear division	0.00025405	2.1348	35	18	265	0.037651
-1091	GOBP name	regulation of metabolic process	0.00029076	1.2262	413	122	265	0.037704
-1091	GOBP name	cell-cell recognition	0.00027517	3.3208	10	8	265	0.038575
-1091	GOBP name	nitrogen compound metabolic process	0.00029041	1.2244	417	123	265	0.038625
-1091	GOBP name	mitosis	0.00025405	2.1348	35	18	265	0.038758
-1091	GOBP name	binding of sperm to zona pellucida	0.00027517	3.3208	10	8	265	0.039647

### Sheet: C1
Cluster ID	Type	Name	P value	Enrichment	Total	In cluster	Cluster size	Ben. Ho. FDR
-1085	GOCC name	extracellular space	2.8345e-06	3.2981	63	17	90	0.0021627
-1085	GOBP name	anatomical structure development	1.1093e-05	2.0833	176	30	90	0.0095901
-1085	GOCC name	vacuolar lumen	7.9425e-05	6.6667	11	6	90	0.0101
-1085	GOCC name	lytic vacuole	9.8864e-05	3.8194	32	10	90	0.010776
-1085	GOCC name	extracellular region	3.041e-05	3.9542	34	11	90	0.011602
-1085	GOCC name	lysosomal lumen	7.9425e-05	6.6667	11	6	90	0.01212
-1085	GOCC name	intermediate filament	7.9425e-05	6.6667	11	6	90	0.01515
-1085	KEGG name	Lysosome	6.6188e-05	4.4	25	9	90	0.015356
-1085	KEGG name	Amyotrophic lateral sclerosis (ALS)	0.00014519	7.6389	8	5	90	0.016842
-1085	GOCC name	lysosome	7.3467e-05	3.9427	31	10	90	0.018685
-1085	GOCC name	vacuole	0.00022268	3.4921	35	10	90	0.021238
-1085	GOCC name	extracellular matrix	0.00025123	5.641	13	6	90	0.021299
-1085	GOBP name	multicellular organismal catabolic process	5.9037e-05	8.7302	7	5	90	0.025519
-1085	GOBP name	collagen catabolic process	5.9037e-05	8.7302	7	5	90	0.027839
-1085	GOBP name	developmental process	4.3306e-05	1.6247	331	44	90	0.028078
-1085	GOBP name	cellular developmental process	5.5112e-05	1.9583	181	29	90	0.028586
-1085	GOBP name	anatomical structure morphogenesis	8.2874e-05	2.5	88	18	90	0.028658
-1085	GOBP name	system development	7.2119e-05	3.6336	37	11	90	0.028776
-1085	GOBP name	extracellular structure organization	0.00017686	3.9286	28	9	90	0.038224
-1085	GOBP name	extracellular matrix organization	0.00017686	3.9286	28	9	90	0.039886
